# A genome wide copper-sensitized screen identifies novel regulators of mitochondrial cytochrome c oxidase activity

**DOI:** 10.1101/2020.12.31.424969

**Authors:** Natalie M. Garza, Aaron T. Griffin, Mohammad Zulkifli, Chenxi Qiu, Craig D. Kaplan, Vishal M. Gohil

## Abstract

Copper is essential for the activity and stability of cytochrome *c* oxidase (CcO), the terminal enzyme of the mitochondrial respiratory chain. Loss-of-function mutations in genes required for copper transport to CcO result in fatal human disorders. Despite the fundamental importance of copper in mitochondrial and organismal physiology, systematic characterization of genes that regulate mitochondrial copper homeostasis is lacking. To identify genes required for mitochondrial copper homeostasis, we performed a genome-wide copper-sensitized screen using DNA barcoded yeast deletion library. Our screen recovered a number of genes known to be involved in cellular copper homeostasis while revealing genes previously not linked to mitochondrial copper biology. These newly identified genes include the subunits of the adaptor protein 3 complex (AP-3) and components of the cellular pH-sensing pathway-Rim20 and Rim21, both of which are known to affect vacuolar function. We find that AP-3 and the Rim mutants impact mitochondrial CcO function by maintaining vacuolar acidity. CcO activity of these mutants could be rescued by either restoring vacuolar pH or by supplementing growth media with additional copper. Consistent with these genetic data, pharmacological inhibition of the vacuolar proton pump leads to decreased mitochondrial copper content and a concomitant decrease in CcO abundance and activity. Taken together, our study uncovered a number of novel genetic regulators of mitochondrial copper homeostasis and provided a mechanism by which vacuolar pH impacts mitochondrial respiration through copper homeostasis.
