## Supplementary Table 2 for "A genome wide copper-sensitized screen identifies novel regulators of mitochondrial cytochrome c oxidase activity"

### Sheet: Description
Supplementary Table 2
This table contains a list of yeast genes encoding OXPHOS proteins and OXPHOS assembly factors.
Notes:	The gene list were prepared through literature survey and data mining from the Saccharomyces cerevisiae genome database (https://www.yeastgenome.org/)
	The main references used for curating this list includes the following:
Complex II	Van Vranken JG, Na U, Winge DR, Rutter J. Protein-mediated assembly of succinate dehydrogenase and its cofactors. Crit Rev Biochem Mol Biol. 2015 Mar-Apr;50(2):168-80. doi: 10.3109/10409238.2014.990556. Epub 2014 Dec 9. PMID: 25488574; PMCID: PMC4653115
Complex III	Smith PM, Fox JL, Winge DR. Biogenesis of the cytochrome bc(1) complex and role of assembly factors. Biochim Biophys Acta. 2012 Feb;1817(2):276-86. doi: 10.1016/j.bbabio.2011.11.009. Epub 2011 Nov 22. Corrected and republished in: Biochim Biophys Acta. 2012 Jun;1817(6):872-82. PMID: 22138626; PMCID: PMC3366459.
Complex IV	Soto IC, Fontanesi F, Liu J, Barrientos A. Biogenesis and assembly of eukaryotic cytochrome c oxidase catalytic core. Biochim Biophys Acta. 2012 Jun;1817(6):883-97. doi: 10.1016/j.bbabio.2011.09.005. Epub 2011 Sep 16. PMID: 21958598; PMCID: PMC3262112.
Complex V	Ackerman SH, Tzagoloff A. Function, structure, and biogenesis of mitochondrial ATP synthase. Prog Nucleic Acid Res Mol Biol. 2005;80:95-133. doi: 10.1016/S0079-6603(05)80003-0. PMID: 16164973.

### Sheet: Yeast OXPHOS Proteins
ORF	Gene	MRC_Component	Function
YML120C	NDI1	NADH dehydrogenase	NADH:ubiquinone oxidoreductase (internal)
YKL148C	SDH1	Complex II	subunit
YLL041C	SDH2	Complex II	subunit
YKL141W	SDH3	Complex II	subunit
YDR178W	SDH4	Complex II	subunit
YOL071W	SDH5	Complex II	assembly factor
YDR379C-A	SDH6	Complex II	assembly factor
YDR511W	SDH7	Complex II	assembly factor
YBR269C	SDH8	Complex II	assembly factor
YBR044C	TCM62	Complex II	assembly factor
YBL045C	QCR1	Complex III	subunit
YPR191W	QCR2	Complex III	subunit
Q0105	COB1	Complex III	subunit
YOR065W	CYT1	Complex III	subunit
YEL024W	RIP1	Complex III	subunit
YFR033C	QCR6	Complex III	subunit
YDR529C	QCR7	Complex III	subunit
YJL166W	QCR8	Complex III	subunit
YGR183C	QCR9	Complex III	subunit
YHR001W-A	QCR10	Complex III	subunit
YDL069C	CBS1	Complex III	assembly factor
YDR197W	CBS2	Complex III	assembly factor
YJL209W	CBP1	Complex III	assembly factor
YHL038C	CBP2	Complex III	assembly factor
YPL215W	CBP3	Complex III	assembly factor
YGR174C	CBP4	Complex III	assembly factor
YBR120C	CBP6	Complex III	assembly factor
YKL087C	CYT2	Complex III	assembly factor
YKL208W	CBT1	Complex III	assembly factor
YLR077W	FMP25	Complex III	assembly factor
YDR375C	BCS1	Complex III	assembly factor
YDR493W	MZM1	Complex III	assembly factor
Q0045	COX1	Complex IV	subunit
Q0250	COX2	Complex IV	subunit
Q0275	COX3	Complex IV	subunit
YGL187C	COX4	Complex IV	subunit
YNL052W	COX5a	Complex IV	subunit
YIL111W	COX5b	Complex IV	subunit
YHR051W	COX6	Complex IV	subunit
YMR256C	COX7	Complex IV	subunit
YLR395C	COX8	Complex IV	subunit
YDL067C	COX9	Complex IV	subunit
YLR038C	COX12	Complex IV	subunit
YGL191W	COX13	Complex IV	subunit
YDR194C	MSS116	Complex IV	assembly factor
YPL029W	SUV3	Complex IV	assembly factor
YIR021W	MRS1	Complex IV	assembly factor
YOR350C	MNE1	Complex IV	assembly factor
YLR204W	COX24	Complex IV	assembly factor
YLR382C	NAM2	Complex IV	assembly factor
YGR150C	CCM1	Complex IV	assembly factor
YLR067C	PET309	Complex IV	assembly factor
YLR203C	MSS51	Complex IV	assembly factor
YMR257C	PET111	Complex IV	assembly factor
YGR222W	PET54	Complex IV	assembly factor
YER153C	PET122	Complex IV	assembly factor
YNR045W	PET494	Complex IV	assembly factor
YER154W	OXA1	Complex IV	assembly factor
YDR231C	COX20	Complex IV	assembly factor
YGR062C	COX18	Complex IV	assembly factor
YDL107W	MSS2	Complex IV	assembly factor
YOR266W	PNT1	Complex IV	assembly factor
YMR150C	IMP1	Complex IV	assembly factor
YMR035W	IMP2	Complex IV	assembly factor
YEL059C-A	SOM1	Complex IV	assembly factor
YLL009C	COX17	Complex IV	assembly factor
YBR037C	SCO1	Complex IV	assembly factor
YPL132W	COX11	Complex IV	assembly factor
YLL018C-A	COX19	Complex IV	assembly factor
YHR116W	COX23	Complex IV	assembly factor
YJR034W	PET191	Complex IV	assembly factor
YKL137W	CMC1	Complex IV	assembly factor
YBL059C-A	CMC2	Complex IV	assembly factor
YPL172C	COX10	Complex IV	assembly factor
YER141W	COX15	Complex IV	assembly factor
YPL252C	YAH1	Complex IV	assembly factor
YDR376W	ARH1	Complex IV	assembly factor
YER058W	PET117	Complex IV	assembly factor
YDR079W	PET100	Complex IV	assembly factor
YGR112W	SHY1	Complex IV	assembly factor
YML129C	COX14	Complex IV	assembly factor
YIL157C	COA1	Complex IV	assembly factor
YPL189C-A	COA2	Complex IV	assembly factor
YJL062W-A	COA3	Complex IV	assembly factor
YLR218C	COA4	Complex IV	assembly factor
YMR245W	COA6	Complex IV	assembly factor
YJL003W	COX16	Complex IV	assembly factor
YML030W	RCF1	Complex IV	assembly factor
YNR018W	RCF2	Complex IV	assembly factor
YIL070C	MAM33	Complex IV	assembly factor
YBL099W	ATP1	Complex V	subunit
YJR121W	ATP2	Complex V	subunit
YBR039W	ATP3	Complex V	subunit
YPL078C	ATP4	Complex V	subunit
YDR298C	ATP5	Complex V	subunit
Q0085	ATP6	Complex V	subunit
YKL016C	ATP7	Complex V	subunit
Q0080	ATP8	Complex V	subunit
Q0130	ATP9	Complex V	subunit
YLR295C	ATP14	Complex V	subunit
YPL271W	ATP15	Complex V	subunit
YDL004W	ATP16	Complex V	subunit
YDR377W	ATP17	Complex V	subunit
YML081C-A	ATP18	Complex V	subunit
YOL077W-A	ATP19	Complex V	subunit
YPR020W	ATP20	Complex V	subunit
YDR322C-A	ATP21	Complex V	subunit
YDL181W	INH1	Complex V	subunit
YDL130W-A	STF1	Complex V	subunit
YGR008C	STF2	Complex V	subunit
YLR393W	ATP10	Complex V	assembly factor
YNL315C	ATP11	Complex V	assembly factor
YJL180C	ATP12	Complex V	assembly factor
YDR350C	ATP22	Complex V	assembly factor
YNR020C	ATP23	Complex V	assembly factor
YMR098C	ATP25	Complex V	assembly factor
YIL098C	FMC1	Complex V	assembly factor
YMR064W	AEP1	Complex V	assembly factor
YMR282C	AEP2	Complex V	assembly factor
YPL005W	AEP3	Complex V	assembly factor
YPR155C	NCA2	Complex V	assembly factor
YJL116C	NCA3	Complex V	assembly factor
YDL044C	NAM1	Complex V	assembly factor
YBR003W	COQ1	Ubiquinone biosynthesis
YNR041C	COQ2	Ubiquinone biosynthesis
YOL096C	COQ3	Ubiquinone biosynthesis
YDR204W	COQ4	Ubiquinone biosynthesis
YML110C	COQ5	Ubiquinone biosynthesis
YGR255C	COQ6	Ubiquinone biosynthesis
YOR125C	COQ7	Ubiquinone biosynthesis
YGL119W	COQ8	Ubiquinone biosynthesis
YLR201C	COQ9	Ubiquinone biosynthesis
YOL008W	COQ10	Ubiquinone biosynthesis
YLR290C	COQ11	Ubiquinone biosynthesis
YOR037W	CYC1	Cytochrome c
YOR037W	CYC2	Cytochrome c	assembly factor
YAL039C	CYC3	Cytochrome c	assembly factor
